# HuMMANet: A Harmonized Cross-Study Resource for Integrative Analysis of Human Gut Microbiome–Metabolome Associations

**DOI:** 10.64898/2026.08.24.746727

**Authors:** Shivangi Verma, Nalin Arora, Chandra Prakash Ajay, Pankhuri Singh, Himel Mallick, Tarini Shankar Ghosh

## Abstract

Deciphering gut-microbiome–to–host-metabolome interaction is critical for understanding how microbial communities generate bioactive signals that shape host physiology and disease. Progress, however, has been hindered by inconsistent metabolite annotations, poor interoperability across studies, and the absence of integrated resources placing microbiome-derived metabolites within their functional, microbial, physiological, and clinical context. Here we present HuMMANet (Human Microbiome–Metabolome Annotation Network), a harmonized resource integrating 46 paired gut microbiome–metabolome studies (59 study-units; 14,405 samples; 13 disease categories plus a healthy/control reference category) with a scalable metabolite-harmonization framework. HuMMANet resolves heterogeneous annotations through a multi-stage workflow spanning RefMet, HMDB, PubChem, Metabolomics Workbench, SMPDB, MiMeDB-2.0, GNPS/microbeMASST, DrugBank, and DrugCentral, yielding a reference atlas of 54,914 unique metabolites, annotated with standardized chemical identifiers, biochemical pathways, microbial producer associations, physiological distributions, disease links, and structural relationships to approved therapeutics — a unified reference framework for microbiome– metabolome research.

Applying HuMMANet to a multi-cohort integration of adult serum and fecal metabolomes, we identified 519 serum and 322 fecal metabolites reproducibly associated with gut microbial community composition (PERMANOVA, P < 0.05 in at least 50% of studies in which detected), enriched for specific biomolecular classes and pathways. Cross-referencing these against Health-Associated-Core-Keystone (HACK) taxa revealed 58 serum and 25 fecal metabolites (HACK-positive) whose taxon-level associations tracked positively with the taxon-specific-HACK indices. These reproducible metabolomic signatures of microbiome health included indole-3-propionic acid, a gut barrier-protective microbial tryptophan metabolite, and 3-phenylpropionate. Drug-similarity annotation within HuMMANet linked 16 of this serum and 13 fecal HACK-positive metabolites to therapeutics used in neurological, inflammatory, and vascular disease. Conversely, 38 serum and 65 fecal metabolites, including imidazole propionate and long-chain acylcarnitines such as ACar 18:0, showed HACK-negative signatures previously associated with dysbiosis-linked disease. GNPS/microbeMASST and MiMeDB-2.0 annotations further traced subsets of these metabolites to putative bacterial producers. HuMMANet thus provides a standardized framework for reproducible microbiome–metabolome integration, enabling cross-study discovery and translational prioritization of conserved microbiome-derived metabolic signatures across human populations and disease states.
