## Supplementary material for "HuMMANet: A Harmonized Cross-Study Resource for Integrative Analysis of Human Gut Microbiome–Metabolome Associations": Table S1

### Sheet: Title
							Table S1. Summary of cohort characteristics across all studies included in the analysis, including sample size, sequencing type, geographic origin, intervention & host exposure type, metabolomics platform and body site, age categories represented, and the total number of metabolites retained after curation.

### Sheet: Sheet1
Study Name	DOI	Total Samples	Sequence Type	Cohort Type	Country	Infant	Child	Adult	Senior	Centenarian	Intervention Type	Host Exposure	Longitudinal Study	MetabolomicsType	Metabolomics body site	Number of metabolites identified
BarkerTejedaTC_2024_Targeted	10.1038/s41467-024-47182-y	122	WGS	IndustrializedUrban	ESP	1	0	1	1	0	NA	antibiotic during delivery	No	Untargeted	Fecal	14
BarkerTejedaTC_2024_Untargeted	10.1038/s41467-024-47182-y	128	WGS	IndustrializedUrban	ESP	1	0	1	1	0	NA	antibiotic during delivery	No	Untargeted	Fecal	72
CarterM_2025	10.1016/j.xcrm.2025.102256	315	WGS	IndustrializedUrban	USA	0	0	0	1	0	2′-fucosyllactose supplementation	NA	Yes	Untargeted	Serum	122
ChengT_2024_F	10.1186/s12967-024-05579-9	54	16S	IndustrializedUrban	CHN	0	0	1	0	0	NA	NA	No	Untargeted	Fecal	957
ChengT_2024_S	10.1186/s12967-024-05579-9	54	16S	IndustrializedUrban	CHN	0	0	1	0	0	NA	NA	No	Untargeted	Serum	465
ConleyT_2024	10.1016/j.ebiom.2024.105282	232	WGS	IndustrializedUrban	GBR	0	0	1	1	0	low FODMAP diet	dietary intervention	Yes	Untargeted	Fecal	177
DawkingsJ_2022	10.1186/s40168-022-01284-1	231	16S	IndustrializedUrban	USA	0	0	1	0	0	NA	CDI with standard antibiotic treatment	Yes	Untargeted	Fecal	1365
Diener_2022	10.1016/j.medj.2022.04.007	1255	16S	IndustrializedUrban	USA	0	0	1	1	0	NA	Statin treatment	No	Targeted	Serum	770
DuL_2025	10.1128/msystems.01148-24	15	16S	IndustrializedUrban	CHN	0	1	0	0	0	NA	NA	No	Targeted	Fecal	213
ERAWIJANTARI_2020	10.1136/gutjnl-2019-319188	43	WGS	IndustrializedUrban	JPN	0	0	1	1	0	NA	NA	No	Targeted	Fecal	369
FangX_2020	10.1093/ibd/izaa262	310	WGS	IndustrializedUrban	USA	0	0	1	0	0	NA	history of intestinal surgery	Yes	Untargeted	Fecal	174
FengZ_2021	10.3389/fcimb.2021.725284	29	16S	IndustrializedUrban	CHN	0	0	0	1	0	NA	NA	No	Untargeted	Fecal	832
FranzosaE_2019	10.1038/s41564-018-0306-4	155	WGS	IndustrializedUrban	USA	0	0	1	1	0	NA	NA	No	Untargeted	Fecal	338
FranzosaE_2019_Validation	10.1038/s41564-018-0306-4	65	WGS	IndustrializedUrban	NLD	0	0	1	1	0	NA	NA	No	Untargeted	Fecal	338
GotoY_2022	10.3390/nu14173468	114	16S	IndustrializedUrban	JPN	0	0	1	0	0	Barley supplementation	barley supplementation; control rice	Yes	Targeted	Fecal	82
HE_INFANTS_2019	10.1038/s41598-019-47953-4	273	16S	IndustrializedUrban	SWE	1	0	0	0	0	Dietary intervention	breastfed; MFGM supplemented formula	Yes	Targeted	Fecal	119
HanL_2021_Fecal	10.1038/s41396-021-01123-5	216	WGS	IndustrializedUrban	CHN	0	0	0	1	0	NA	NA	No	Untargeted	Fecal	273
HanL_2021_Serum	10.1038/s41396-021-01123-5	213	WGS	IndustrializedUrban	CHN	0	0	0	1	0	NA	NA	No	Untargeted	Serum	112
HashmiM_2025_Serum	10.1038/s41598-026-35476-8	39	16S	UrbanRuralMixed	IND	0	0	1	1	0	NA	NA	No	Untargeted	Serum	158
HeJ_2020_Fecal	10.3389/fimmu.2020.01703	31	16S	IndustrializedUrban	CHN	0	0	1	0	0	NA	NA	No	Untargeted	Fecal	487
HeJ_2020_Serum	10.3389/fimmu.2020.01703	31	16S	IndustrializedUrban	CHN	0	0	1	0	0	NA	NA	No	Untargeted	Serum	266
HuangW_2025	10.1186/s12866-025-04259-y	60	16S	IndustrializedUrban	CHN	0	0	0	1	0	NA	NA	No	Untargeted	Fecal	509
JiangC_2022	10.1128/spectrum.01899-22	47	16S	IndustrializedUrban	CHN	0	0	1	0	0	NA	NA	Yes	Untargeted	Fecal	2921
KangDW_2020_Fecal	10.1128/mSphere.00314-20	56	WGS	IndustrializedUrban	USA	0	1	0	0	0	microbiota transfer therapy	FMT treated ASD	Yes	Untargeted	Fecal	813
KangDW_2020_Serum	10.1128/mSphere.00314-20	56	WGS	IndustrializedUrban	USA	0	1	0	0	0	microbiota transfer therapy	FMT treated ASD	Yes	Untargeted	Serum	832
KuiD_2023_Fecal	10.1038/s41467-023-36256-y	1092	WGS	IndustrializedUrban	CHN	0	0	0	1	0	NA	NA	No	Targeted	Fecal	204
KuiD_2023_Serum	10.1038/s41467-023-36256-y	1014	WGS	IndustrializedUrban	CHN	0	0	0	1	0	NA	NA	No	Targeted	Serum	198
LifelinesDEEP_16s	10.1136/bmjopen-2014-006772	896	16S	IndustrializedUrban	NLD	0	0	1	1	0	NA	NA	No	Untargeted	Serum	1178
LifelinesDEEP_Followup	10.1136/bmjopen-2014-006772	317	WGS	IndustrializedUrban	NLD	0	0	1	1	0	NA	NA	Yes	Untargeted	Serum	1178
LifelinesDEEP_WGS	10.1136/bmjopen-2014-006772	1051	WGS	IndustrializedUrban	NLD	0	0	1	1	0	NA	NA	Yes	Untargeted	Serum	1178
LloydPrice_2019	10.1038/s41586-019-1237-9	384	WGS	IndustrializedUrban	USA	0	1	1	1	0	NA	NA	Yes	Untargeted	Fecal	472
LouZ_2023	10.3389/fcimb.2022.1094737	30	16S	IndustrializedUrban	CHN	0	0	1	0	0	NA	NA	No	Untargeted	Fecal	50
MetaCardis_2020	10.1038/s41591-022-01688-4	954	WGS	IndustrializedUrban	DEU; DNK; FRA	0	0	1	1	0	NA	NA	No	Untargeted	Serum	1141
Metwaly_2020	10.1038/s41467-020-17956-1	46	16S	IndustrializedUrban	ESP	0	0	1	0	0	hematopoietic stem cell transplantation	immune reset therapy; systemic antibiotics; antifungals	Yes	Untargeted	Fecal	325
NishimotoY_2021	10.3389/fnut.2021.648073	120	16S	IndustrializedUrban	JPN	0	0	1	0	0	dietary supplement	chlorella pyrenoidosa or dextrin	Yes	Targeted	Fecal	334
OdenwaldA_2023	10.1038/s41564-023-01493-w	877	WGS	IndustrializedUrban	USA	0	0	1	1	0	NA	hospitalized hepatology care	Yes	Targeted	Fecal	34
POYET_BIO_ML_2019	10.1038/s41591-019-0559-3	144	16S	IndustrializedUrban	BIH; CAN; USA	0	0	1	0	0	NA	NA	Yes	Untargeted	Fecal	402
QuinnR_2016	10.1128/mSystems.00038-16	7	16S	IndustrializedUrban	USA	0	1	1	0	0	NA	NA	No	Untargeted	Swab-Based	184
RashidiA_2022	10.1038/s41597-022-01600-2	137	16S	IndustrializedUrban	USA	0	0	1	1	0	NA	chemotherapy	Yes	Untargeted	Serum	922
SatoY_2021	10.1038/s41586-021-03832-5	259	16S	IndustrializedUrban	JPN	0	0	1	1	1	NA	NA	No	Targeted	Fecal	47
SchirmerM_2024_Fecal	10.1016/j.chom.2023.12.013	91	WGS	IndustrializedUrban	USA	0	1	0	0	0	drug	treatment naive uc	Yes	Untargeted	Fecal	484
SchirmerM_2024_Serum	10.1016/j.chom.2023.12.013	85	WGS	IndustrializedUrban	USA	0	1	0	0	0	NA	NA	Yes	Untargeted	Serum	530
ShalonD_2023	10.1038/s41586-023-05989-7	56	16S	IndustrializedUrban	USA	0	0	1	1	0	NA	NA	Yes	Targeted	Fecal	17
ShalonD_2023_UT	10.1038/s41586-023-05989-7	56	16S	IndustrializedUrban	USA	0	0	1	1	0	NA	NA	Yes	Untargeted	Fecal	406
ShoerS_2023	10.1038/s41467-023-41042-x	296	WGS	IndustrializedUrban	ISR	0	0	1	0	0	diet	ppt vs med diet	Yes	Untargeted	Serum	878
TanesC_2021_Fecal	10.1016/j.chom.2020.12.012	128	WGS	IndustrializedUrban	USA	0	0	1	1	0	diet antibiotics bowel purge	diet antibiotics bowel purge	Yes	Untargeted	Fecal	55
TanesC_2021_Serum	10.1016/j.chom.2020.12.012	128	WGS	IndustrializedUrban	USA	0	0	1	1	0	diet antibiotics bowel purge	diet antibiotics bowel purge	Yes	Untargeted	Serum	40
TherdtathaM_2025	10.3389/fmicb.2025.1657839	55	16S	IndustrializedUrban	THA	0	1	0	0	0	NA	NA	No	Untargeted	Fecal	94
WANDRO_PRETERMS_2018	10.1128/mSphere.00104-18	75	16S	IndustrializedUrban	USA	1	0	0	0	0	NA	NA	Yes	Untargeted	Fecal	222
WANG_ESRD_2020_Fecal	10.1136/gutjnl-2019-319766	287	WGS	IndustrializedUrban	CHN	0	0	1	1	0	NA	NA	No	Untargeted	Fecal	276
WANG_ESRD_2020_Serum	10.1136/gutjnl-2019-319766	284	WGS	IndustrializedUrban	CHN	0	0	1	1	0	NA	NA	No	Untargeted	Serum	180
WangC_2023	10.3389/fimmu.2023.1134369	64	16S	IndustrializedUrban	CHN	0	0	1	1	0	NA	NA	No	Targeted	Gastric tissue (mucosa biopsy)	4876
WuL_2025	10.1038/s41522-025-00812-9	30	16S	IndustrializedUrban	CHN	0	0	1	1	1	NA	NA	No	Untargeted	Serum	944
WuY_2025	10.1038/s41591-025-03719-2	105	WGS	IndustrializedUrban	USA	0	0	1	1	0	NA	acute standardized carbohydrate meal exposure	No	Untargeted	Serum	388
XiongR_2023	10.1016/j.chom.2023.01.001	180	WGS	IndustrializedUrban	USA	0	0	1	1	0	NA	NA	No	Untargeted	Serum	1015
XuQ_Fecal_2022	10.1038/s43587-022-00258-0	305	WGS	IndustrializedUrban	CHN	0	0	1	1	1	NA	NA	No	Targeted	Fecal	34
XuQ_Serum_2022	10.1038/s43587-022-00258-0	305	WGS	IndustrializedUrban	CHN	0	0	1	1	1	NA	NA	No	Targeted	Serum	785
XueH_2024	10.1128/msystems.00839-24	56	WGS	IndustrializedUrban	CHN	0	1	1	1	0	NA	NA	No	Untargeted	Fecal	910
YACHIDA_CRC_2019	10.1038/s41591-019-0458-7	347	WGS	IndustrializedUrban	JPN	0	0	1	1	0	NA	NA	No	Targeted	Fecal	446
