## Supplementary material for "HuMMANet: A Harmonized Cross-Study Resource for Integrative Analysis of Human Gut Microbiome–Metabolome Associations": Table S2

### Sheet: Title
						Table S2: A. Examples of heterogeneous metabolite annotations and B. summary of their curation categories and outcomes in the HuMMANet pipeline.

### Sheet: Table S2A
Category	Original Feature Name	Curated Feature Name	Action	Reason
Platform-specific identifier	HPs_QI17017_1-methylguanosine	1-methylguanosine	Renamed	Removed platform-specific QI identifier while preserving metabolite identity
Platform-specific identifier	HPs_TF8_GABA	GABA	Renamed	Removed platform-specific TF identifier while preserving metabolite identity
Platform-specific identifier	HPs_QI27615_choline	choline	Renamed	Standardized metabolite nomenclature across studies
Platform-specific identifier	HPs_QI20624_serotonin	serotonin	Renamed	Standardized metabolite nomenclature across studies
Platform-specific identifier	HPs_QI17407_kynurenic acid	kynurenic acid	Renamed	Standardized metabolite nomenclature across studies
Unresolved feature	285.076@5.32	NA	Removed	Feature represented only by m/z and retention time without stable metabolite annotation
Unresolved feature	418.221@7.91	NA	Removed	Unannotated spectral feature lacking chemical identity
Unresolved feature	512.274@9.11	NA	Removed	Unannotated spectral feature lacking chemical identity
Unnamed metabolite	X-1234	NA	Removed	No definitive chemical annotation available
Unnamed metabolite	X 5678	NA	Removed	Placeholder metabolite designation
Unnamed metabolite	X-9876	NA	Removed	No reproducible chemical identity available

### Sheet: Table S2B
Curation Category	Description
Platform-specific identifiers	Study-specific QI/TF prefixes removed while retaining annotated metabolite identities
m/z-retention time features	Removed because they represent analytical features rather than reproducibly identified metabolites
Unnamed X-metabolites	Removed because no stable chemical identity could be assigned
