## Supplementary material for "HuMMANet: A Harmonized Cross-Study Resource for Integrative Analysis of Human Gut Microbiome–Metabolome Associations": Table S3

### Sheet: Title
						Table S3. Study-level summary of identified metabolites and microbial species. Number of identified metabolites and microbial species detected in each paired microbiome–metabolome study included in the HuMMANet dataset. Each study is represented by its study-specific identifier, with metabolite counts reflecting the number of identified metabolites and microbial species counts reflecting the numb…

### Sheet: Sheet1
Study Name	Number of Identified Metabolites	Number of Microbial Species
BarkerTejedaTC_2024_Targeted	14	677
BarkerTejedaTC_2024_Untargeted	72	682
CarterM_2025	122	573
ChengT_2024_F	957	480
ChengT_2024_S	465	480
ConleyT_2024	177	636
Diener_2022	770	1390
DuL_2025	213	118
ERAWIJANTARI_2020	369	291
FangX_2020	174	672
FengZ_2021	832	325
FranzosaE_2019	338	711
FranzosaE_2019_Validation	338	576
GotoY_2022	82	494
HanL_2021_Fecal	273	617
HanL_2021_Serum	112	616
HashmiM_2025_Serum	158	1550
HE_INFANTS_2019	119	422
HeJ_2020_Fecal	487	279
HeJ_2020_Serum	266	279
HuangW_2025	509	356
JiangC_2022	2921	528
KangDW_2020_Fecal	813	417
KangDW_2020_Serum	832	417
KuiD_2023_Fecal	204	911
KuiD_2023_Serum	198	903
LifelinesDEEP_16s	1178	852
LifelinesDEEP_Followup	1178	703
LifelinesDEEP_WGS	1178	845
LloydPrice_2019	472	57
LouZ_2023	50	249
MetaCardis_2020	1141	621
Metwaly_2020	325	563
NishimotoY_2021	334	212
OdenwaldA_2023	34	923
POYET_BIO_ML_2019	402	490
QuinnR_2016	184	203
RashidiA_2022	922	242
SatoY_2021	47	437
SchirmerM_2024_Fecal	484	459
SchirmerM_2024_Serum	530	449
ShalonD_2023	17	132
ShalonD_2023_UT	406	132
ShoerS_2023	878	622
TanesC_2021_Fecal	55	556
TanesC_2021_Serum	40	556
TherdtathaM_2025	94	425
WANDRO_PRETERMS_2018	222	386
WANG_ESRD_2020_Fecal	276	766
WANG_ESRD_2020_Serum	180	764
WangC_2023	4876	1875
WuL_2025	944	215
WuY_2025	388	441
XiongR_2023	1015	518
XueH_2024	910	571
XuQ_Fecal_2022	34	616
XuQ_Serum_2022	785	616
YACHIDA_CRC_2019	446	749
