## Supplementary material for "HuMMANet: A Harmonized Cross-Study Resource for Integrative Analysis of Human Gut Microbiome–Metabolome Associations": Table S4

### Sheet: Title
						Table S4. Stage-wise statistics of metabolite annotation and harmonisation across all studies in the HuMMANet pipeline.

### Sheet: Sheet1
Stage	Description	Mapped (Confidence)	Non-Confidence	Unmapped	Cumulative Mapped
Input	Raw metabolite annotations ingested from all GMMC studies	0	0	33469	0
Stage 1	RefMet-based nomenclature standardisation	19117	0	14352	19117
Stage 2	Cross-database identifier reconciliation (PubChem/HMDB)	8645	1442	4265	27762
Stage 3A	Name normalisation and Metabolomics Workbench search	225	0	4040	27987
Stage 3B	Extended in-house Curated PubChem offline search	2355	0	1685	30342
Final	Total harmonised metabolite annotations resolved across all pipeline stages	30342	1442	1685	30342
