## Supplementary material for "HuMMANet: A Harmonized Cross-Study Resource for Integrative Analysis of Human Gut Microbiome–Metabolome Associations": Table S9

### Sheet: Title
							Table S9. Pathway enrichment of fecal microbiome-associated metabolites. Fold-enrichment and Fisher's exact test results comparing the distribution of microbiome-associated fecal metabolites across metabolic pathways with non-associated fecal metabolites. Significantly enriched pathways and corresponding enrichment statistics are reported.

### Sheet: Sheet1
Pathway_Name	MicrobiomeAssociated	NonMicrobiomeAssociated	MicrobiomeAssociatedPercent	NonMicrobiomeAssociatedPercent	FoldEnrichment	OddsRatio	P	FDR	Direction
Propanoate Metabolism	6	0	8	0	10.92	Inf	0.0313436	0.493523	Microbiome-associated
Ammonia Recycling	9	1	12	1.5873	5.32	8.35657	0.0215315	0.493523	Microbiome-associated
Aspartate Metabolism	9	1	12	1.5873	5.32	8.35657	0.0215315	0.493523	Microbiome-associated
Pyrimidine Metabolism	8	1	10.6667	1.5873	4.76	7.321	0.0392095	0.493523	Microbiome-associated
Methionine Metabolism	10	2	13.3333	3.1746	3.528	4.64728	0.0649672	0.493523	Microbiome-associated
Betaine Metabolism	5	1	6.66667	1.5873	3.08	4.38888	0.219251	0.493523	Microbiome-associated
Urea Cycle	8	2	10.6667	3.1746	2.856	3.61156	0.109921	0.493523	Microbiome-associated
beta-Alanine Metabolism	8	2	10.6667	3.1746	2.856	3.61156	0.109921	0.493523	Microbiome-associated
Glycine and Serine Metabolism	11	3	14.6667	4.7619	2.76	3.40989	0.0871621	0.493523	Microbiome-associated
Glutamate Metabolism	7	2	9.33333	3.1746	2.52	3.11672	0.180424	0.493523	Microbiome-associated
Alanine Metabolism	4	1	5.33333	1.5873	2.52	3.4655	0.375471	0.493523	Microbiome-associated
Bile Acid Biosynthesis	9	3	12	4.7619	2.28	2.70918	0.224209	0.493523	Microbiome-associated
Histidine Metabolism	8	3	10.6667	4.7619	2.04	2.37419	0.227685	0.493523	Microbiome-associated
Nicotinate and Nicotinamide Metabolism	5	2	6.66667	3.1746	1.848	2.16701	0.453843	0.493523	Microbiome-associated
Arginine and Proline Metabolism	9	4	12	6.34921	1.77333	2.00164	0.381693	0.493523	Microbiome-associated
Tyrosine Metabolism	6	4	8	6.34921	1.21333	1.28032	0.754605	0.760207	Microbiome-associated
Amino Sugar Metabolism	3	2	4	3.1746	1.176	1.26866	1	1	Microbiome-associated
Glucose-Alanine Cycle	3	2	4	3.1746	1.176	1.26866	1	1	Microbiome-associated
Phenylalanine and Tyrosine Metabolism	3	2	4	3.1746	1.176	1.26866	1	1	Microbiome-associated
Spermidine and Spermine Biosynthesis	3	2	4	3.1746	1.176	1.26866	1	1	Microbiome-associated
Valine, Leucine, and Isoleucine Degradation	4	3	5.33333	4.7619	1.08	1.12578	1	1	Microbiome-associated
Carnitine Synthesis	5	4	6.66667	6.34921	1.02667	1.05319	1	1	Microbiome-associated
Tryptophan Metabolism	7	6	9.33333	9.52381	0.969231	0.978094	1	1	Not Microbiome associated
Purine Metabolism	9	8	12	12.6984	0.938824	0.937956	1	1	Not Microbiome associated
Citric Acid Cycle	3	3	4	4.7619	0.84	0.834443	1	1	Not Microbiome associated
Warburg Effect	5	5	6.66667	7.93651	0.84	0.82971	1	1	Not Microbiome associated
Fatty Acid Biosynthesis	3	4	4	6.34921	0.653333	0.616775	0.702096	0.707359	Not Microbiome associated
Alpha Linolenic Acid and Linoleic Acid Metabolism	1	4	1.33333	6.34921	0.28	0.201426	0.177918	0.493523	Not Microbiome associated
Sphingolipid Metabolism	1	4	1.33333	6.34921	0.28	0.201426	0.177918	0.493523	Not Microbiome associated
