## Supplementary material for "HuMMANet: A Harmonized Cross-Study Resource for Integrative Analysis of Human Gut Microbiome–Metabolome Associations": Table S10

### Sheet: Title
								Table S10. Pathway enrichment of serum microbiome-associated metabolites. Fold-enrichment and Fisher's exact test results comparing the distribution of microbiome-associated serum metabolites across metabolic pathways with non-associated serum metabolites. Significantly enriched pathways and corresponding enrichment statistics are reported.

### Sheet: Sheet1
Pathway_Name	MicrobiomeAssociated	NonMicrobiomeAssociated	MicrobiomeAssociatedPercent	NonMicrobiomeAssociatedPercent	FoldEnrichment	OddsRatio	P	FDR	Direction
Galactose Metabolism	5	0	7.04225	0	14.2535	Inf	0.0144459	0.469917	Microbiome-associated
Glucose-Alanine Cycle	4	1	5.6338	1.08696	3.88732	5.38158	0.16819	0.469917	Microbiome-associated
Caffeine Metabolism	7	3	9.85915	3.26087	2.77666	3.22166	0.104519	0.469917	Microbiome-associated
Tryptophan Metabolism	7	4	9.85915	4.34783	2.15962	2.39322	0.2124	0.469917	Microbiome-associated
Valine, Leucine, and Isoleucine Degradation	6	4	8.4507	4.34783	1.87167	2.02188	0.333894	0.469917	Microbiome-associated
Amino Sugar Metabolism	3	2	4.22535	2.17391	1.81408	1.97691	0.653756	0.679862	Microbiome-associated
Betaine Metabolism	3	2	4.22535	2.17391	1.81408	1.97691	0.653756	0.679862	Microbiome-associated
Gluconeogenesis	3	2	4.22535	2.17391	1.81408	1.97691	0.653756	0.679862	Microbiome-associated
Phosphatidylethanolamine Biosynthesis PE(14:0/20:4(5Z,8Z,11Z,14Z))	3	2	4.22535	2.17391	1.81408	1.97691	0.653756	0.679862	Microbiome-associated
Phosphatidylethanolamine Biosynthesis PE(16:0/16:1(9Z))	3	2	4.22535	2.17391	1.81408	1.97691	0.653756	0.679862	Microbiome-associated
Phosphatidylethanolamine Biosynthesis PE(16:0/18:0)	3	2	4.22535	2.17391	1.81408	1.97691	0.653756	0.679862	Microbiome-associated
Phosphatidylethanolamine Biosynthesis PE(18:0/18:2(9Z,12Z))	3	2	4.22535	2.17391	1.81408	1.97691	0.653756	0.679862	Microbiome-associated
Phosphatidylethanolamine Biosynthesis PE(18:0/22:6(4Z,7Z,10Z,13Z,16Z,19Z))	3	2	4.22535	2.17391	1.81408	1.97691	0.653756	0.679862	Microbiome-associated
Selenoamino Acid Metabolism	3	2	4.22535	2.17391	1.81408	1.97691	0.653756	0.679862	Microbiome-associated
Transfer of Acetyl Groups into Mitochondria	3	2	4.22535	2.17391	1.81408	1.97691	0.653756	0.679862	Microbiome-associated
Alanine Metabolism	4	3	5.6338	3.26087	1.666	1.76483	0.470421	0.507423	Microbiome-associated
Glutathione Metabolism	4	3	5.6338	3.26087	1.666	1.76483	0.470421	0.507423	Microbiome-associated
Nicotinate and Nicotinamide Metabolism	4	3	5.6338	3.26087	1.666	1.76483	0.470421	0.507423	Microbiome-associated
Citric Acid Cycle	4	4	5.6338	4.34783	1.29577	1.3112	0.729223	0.758315	Microbiome-associated
Cysteine Metabolism	3	3	4.22535	3.26087	1.29577	1.30663	1	1	Microbiome-associated
Glycine and Serine Metabolism	9	10	12.6761	10.8696	1.17237	1.18904	0.807368	0.839453	Microbiome-associated
Glutamate Metabolism	5	6	7.04225	6.52174	1.09642	1.08531	1	1	Microbiome-associated
Warburg Effect	5	6	7.04225	6.52174	1.09642	1.08531	1	1	Microbiome-associated
Histidine Metabolism	4	5	5.6338	5.43478	1.06018	1.03858	1	1	Microbiome-associated
Fatty Acid Biosynthesis	2	3	2.8169	3.26087	0.925553	0.860698	1	1	Not Microbiome associated
Phosphatidylcholine Biosynthesis PC(14:0/20:4(5Z,8Z,11Z,14Z))	2	3	2.8169	3.26087	0.925553	0.860698	1	1	Not Microbiome associated
Phosphatidylcholine Biosynthesis PC(16:0/16:1(9Z))	2	3	2.8169	3.26087	0.925553	0.860698	1	1	Not Microbiome associated
Phosphatidylcholine Biosynthesis PC(16:0/18:0)	2	3	2.8169	3.26087	0.925553	0.860698	1	1	Not Microbiome associated
Phosphatidylcholine Biosynthesis PC(18:0/18:2(9Z,12Z))	2	3	2.8169	3.26087	0.925553	0.860698	1	1	Not Microbiome associated
Phosphatidylcholine Biosynthesis PC(18:0/22:6(4Z,7Z,10Z,13Z,16Z,19Z))	2	3	2.8169	3.26087	0.925553	0.860698	1	1	Not Microbiome associated
Phosphatidylethanolamine Biosynthesis PE(14:0/16:0)	2	3	2.8169	3.26087	0.925553	0.860698	1	1	Not Microbiome associated
Phosphatidylethanolamine Biosynthesis PE(16:0/18:1(9Z))	2	3	2.8169	3.26087	0.925553	0.860698	1	1	Not Microbiome associated
Phosphatidylethanolamine Biosynthesis PE(16:0/18:2(9Z,12Z))	2	3	2.8169	3.26087	0.925553	0.860698	1	1	Not Microbiome associated
Phosphatidylethanolamine Biosynthesis PE(18:0/20:4(5Z,8Z,11Z,14Z))	2	3	2.8169	3.26087	0.925553	0.860698	1	1	Not Microbiome associated
Pyruvate Metabolism	2	3	2.8169	3.26087	0.925553	0.860698	1	1	Not Microbiome associated
Spermidine and Spermine Biosynthesis	2	3	2.8169	3.26087	0.925553	0.860698	1	1	Not Microbiome associated
Bile Acid Biosynthesis	4	6	5.6338	6.52174	0.897075	0.856532	1	1	Not Microbiome associated
Pyrimidine Metabolism	4	6	5.6338	6.52174	0.897075	0.856532	1	1	Not Microbiome associated
Carnitine Synthesis	3	5	4.22535	5.43478	0.824584	0.76887	1	1	Not Microbiome associated
Tyrosine Metabolism	3	5	4.22535	5.43478	0.824584	0.76887	1	1	Not Microbiome associated
Alpha Linolenic Acid and Linoleic Acid Metabolism	4	7	5.6338	7.6087	0.777465	0.726347	0.757549	0.787683	Not Microbiome associated
Sphingolipid Metabolism	4	7	5.6338	7.6087	0.777465	0.726347	0.757549	0.787683	Not Microbiome associated
Methionine Metabolism	5	9	7.04225	9.78261	0.750185	0.700156	0.586148	0.63114	Not Microbiome associated
Ammonia Recycling	4	8	5.6338	8.69565	0.685998	0.628602	0.554291	0.596975	Not Microbiome associated
Urea Cycle	4	8	5.6338	8.69565	0.685998	0.628602	0.554291	0.596975	Not Microbiome associated
beta-Alanine Metabolism	3	7	4.22535	7.6087	0.604695	0.537659	0.515767	0.555527	Not Microbiome associated
Phenylalanine and Tyrosine Metabolism	2	6	2.8169	6.52174	0.498375	0.417512	0.467678	0.504523	Not Microbiome associated
Aspartate Metabolism	3	9	4.22535	9.78261	0.477391	0.408941	0.232996	0.469917	Not Microbiome associated
Arginine and Proline Metabolism	4	12	5.6338	13.0435	0.466479	0.400116	0.183139	0.469917	Not Microbiome associated
Propanoate Metabolism	2	7	2.8169	7.6087	0.431925	0.353991	0.301242	0.469917	Not Microbiome associated
Phosphatidylcholine Biosynthesis PC(14:0/16:0)	1	4	1.40845	4.34783	0.431925	0.316219	0.388302	0.469917	Not Microbiome associated
Phosphatidylcholine Biosynthesis PC(16:0/18:1(9Z))	1	4	1.40845	4.34783	0.431925	0.316219	0.388302	0.469917	Not Microbiome associated
Phosphatidylcholine Biosynthesis PC(16:0/18:2(9Z,12Z))	1	4	1.40845	4.34783	0.431925	0.316219	0.388302	0.469917	Not Microbiome associated
Phosphatidylcholine Biosynthesis PC(18:0/20:4(5Z,8Z,11Z,14Z))	1	4	1.40845	4.34783	0.431925	0.316219	0.388302	0.469917	Not Microbiome associated
Purine Metabolism	2	9	2.8169	9.78261	0.340993	0.269179	0.115359	0.469917	Not Microbiome associated
