## Supplementary material for "HuMMANet: A Harmonized Cross-Study Resource for Integrative Analysis of Human Gut Microbiome–Metabolome Associations": Table S11

### Sheet: Title
							Table S11. Chemical-class enrichment of serum microbiome-associated metabolites. Fold-enrichment and Fisher's exact test results comparing the distribution of microbiome-associated serum metabolites across chemical classes with non-associated serum metabolites. Significantly enriched chemical classes and corresponding enrichment statistics are reported.

### Sheet: Sheet1
Main_Class	MicrobiomeAssociated	NonMicrobiomeAssociated	MicrobiomeAssociatedPercent	NonMicrobiomeAssociatedPercent	FoldEnrichment	OddsRatio	P	FDR	Direction
Arylsulfates	6	1	3.44828	0.543478	4.58238	6.5076	0.0610814	1	Enriched in Microbiome-associated
Tryptophan alkaloids	6	1	3.44828	0.543478	4.58238	6.5076	0.0610814	1	Enriched in Microbiome-associated
Pyridine alkaloids	4	1	2.29885	0.543478	3.17241	4.29006	0.203696	1	Enriched in Microbiome-associated
Monosaccharides	12	4	6.89655	2.17391	2.93742	3.32292	0.0396483	1	Enriched in Microbiome-associated
Phenylpropanoids	5	2	2.87356	1.08696	2.32644	2.68528	0.272149	1	Enriched in Microbiome-associated
Bile acids	9	6	5.17241	3.26087	1.54553	1.61601	0.434566	1	Enriched in Microbiome-associated
Fatty Acyls	6	4	3.44828	2.17391	1.52746	1.60502	0.533256	1	Enriched in Microbiome-associated
Purines	11	8	6.32184	4.34783	1.4307	1.48302	0.482619	1	Enriched in Microbiome-associated
Benzenes	4	3	2.29885	1.63043	1.35961	1.41822	0.717082	1	Enriched in Microbiome-associated
Glycerophospholipids	8	8	4.5977	4.34783	1.05747	1.0601	1	1	Enriched in Microbiome-associated
Fatty esters	9	11	5.17241	5.97826	0.873563	0.858218	0.820157	1	Enriched in Non-microbiome-associated
Amino acids and peptides	36	44	20.6897	23.913	0.867364	0.830473	0.526046	1	Enriched in Non-microbiome-associated
Fatty acids	23	35	13.2184	19.0217	0.700016	0.649225	0.152523	1	Enriched in Non-microbiome-associated
Steroids	3	5	1.72414	2.71739	0.672936	0.628872	0.724336	1	Enriched in Non-microbiome-associated
TCA acids	2	4	1.14943	2.17391	0.587484	0.524169	0.685597	1	Enriched in Non-microbiome-associated
Pyrimidines	2	5	1.14943	2.71739	0.480669	0.417205	0.449795	1	Enriched in Non-microbiome-associated
