## Supplementary material for "HuMMANet: A Harmonized Cross-Study Resource for Integrative Analysis of Human Gut Microbiome–Metabolome Associations": Table S12

### Sheet: Title
							Table S12. Chemical-class enrichment of fecal microbiome-associated metabolites. Fold-enrichment and Fisher's exact test results comparing the distribution of microbiome-associated fecal metabolites across chemical classes with non-associated fecal metabolites. Enrichment statistics for each chemical class are reported.

### Sheet: Sheet1
Main_Class	MicrobiomeAssociated	NonMicrobiomeAssociated	MicrobiomeAssociatedPercent	NonMicrobiomeAssociatedPercent	FoldEnrichment	OddsRatio	P	FDR	Direction
Bile acids	11	3	8.73016	2.9703	2.63379	3.11052	0.0966002	1	Enriched in Microbiome-associated
Histidine alkaloids	4	1	3.1746	0.990099	2.40476	3.26389	0.384771	1	Enriched in Microbiome-associated
Pyrimidines	7	2	5.55556	1.9802	2.40476	2.89947	0.304906	1	Enriched in Microbiome-associated
Pyridine alkaloids	5	3	3.96825	2.9703	1.25964	1.34811	0.735241	1	Enriched in Microbiome-associated
TCA acids	3	2	2.38095	1.9802	1.12222	1.20633	1	1	Enriched in Microbiome-associated
Amino acids and peptides	27	21	21.4286	20.7921	1.02529	1.0388	1	1	Enriched in Microbiome-associated
Tryptophan alkaloids	5	4	3.96825	3.9604	0.979718	1.00206	1	1	Enriched in Microbiome-associated
Fatty acids	19	17	15.0794	16.8317	0.893197	0.877915	0.719194	1	Enriched in Non-microbiome-associated
Glycerophospholipids	3	3	2.38095	2.9703	0.801587	0.797557	1	1	Enriched in Non-microbiome-associated
Monosaccharides	3	4	2.38095	3.9604	0.623457	0.592855	0.702822	1	Enriched in Non-microbiome-associated
Fatty esters	3	6	2.38095	5.94059	0.431624	0.387783	0.191385	1	Enriched in Non-microbiome-associated
Purines	5	10	3.96825	9.90099	0.419879	0.37765	0.105377	1	Enriched in Non-microbiome-associated
Benzenes	1	7	0.793651	6.93069	0.160317	0.108314	0.0234861	0.962929	Enriched in Non-microbiome-associated
