## Supplementary material for "HuMMANet: A Harmonized Cross-Study Resource for Integrative Analysis of Human Gut Microbiome–Metabolome Associations": Table S13

### Sheet: Title
						Table S13. Chemical-subclass enrichment of fecal microbiome-associated metabolites. Fold-enrichment and Fisher's exact test results comparing the distribution of microbiome-associated fecal metabolites across chemical subclasses with non-associated fecal metabolites. Significantly enriched subclasses and corresponding enrichment statistics are reported.

### Sheet: Sheet1
Sub_Class	MicrobiomeAssociated	NonMicrobiomeAssociated	MicrobiomeAssociatedPercent	NonMicrobiomeAssociatedPercent	FoldEnrichment	OddsRatio	P	FDR	Direction
C24 bile acids	11	3	8.73016	2.9703	2.63379	3.11052	0.0966002	0.863793	Enriched in Microbiome-associated
Imidazole alkaloids	4	1	3.1746	0.990099	2.40476	3.26389	0.384771	0.863793	Enriched in Microbiome-associated
Dicarboxylic acids	9	5	7.14286	4.9505	1.38456	1.47445	0.585878	0.918103	Enriched in Microbiome-associated
Nicotinic acid alkaloids	5	3	3.96825	2.9703	1.25964	1.34811	0.735241	1	Enriched in Microbiome-associated
Sugar acids	3	2	2.38095	1.9802	1.12222	1.20633	1	1	Enriched in Microbiome-associated
TCA acids	3	2	2.38095	1.9802	1.12222	1.20633	1	1	Enriched in Microbiome-associated
Amino acids	26	19	20.6349	18.8119	1.08934	1.12154	0.867135	1	Enriched in Microbiome-associated
Acyl carnitines	3	6	2.38095	5.94059	0.431624	0.387783	0.191385	0.863793	Enriched in Non-microbiome-associated
Saturated FA	3	6	2.38095	5.94059	0.431624	0.387783	0.191385	0.863793	Enriched in Non-microbiome-associated
Unsaturated FA	2	5	1.5873	4.9505	0.364358	0.311229	0.246314	0.863793	Enriched in Non-microbiome-associated
Hydroxybenzoic acids	1	4	0.793651	3.9604	0.267196	0.195255	0.174379	0.863793	Enriched in Non-microbiome-associated
