## Supplementary material for "HuMMANet: A Harmonized Cross-Study Resource for Integrative Analysis of Human Gut Microbiome–Metabolome Associations": Table S14

### Sheet: Title
					Table S14. Chemical-subclass enrichment of serum microbiome-associated metabolites. Fold-enrichment and Fisher's exact test results comparing the distribution of microbiome-associated serum metabolites across chemical subclasses with non-associated serum metabolites. Significantly enriched subclasses and corresponding enrichment statistics are reported.

### Sheet: Sheet1
Sub_Class	MicrobiomeAssociated	NonMicrobiomeAssociated	MicrobiomeAssociatedPercent	NonMicrobiomeAssociatedPercent	FoldEnrichment	OddsRatio	P	FDR	Direction
Sugar acids	7	1	4.02299	0.543478	5.28736	7.63601	0.032601	1	Enriched in Microbiome-associated
Phenylsulfates	6	1	3.44828	0.543478	4.58238	6.5076	0.0610814	1	Enriched in Microbiome-associated
Nicotinic acid alkaloids	4	1	2.29885	0.543478	3.17241	4.29006	0.203696	1	Enriched in Microbiome-associated
Cinnamic acids	5	2	2.87356	1.08696	2.32644	2.68528	0.272149	1	Enriched in Microbiome-associated
Hexoses	3	2	1.72414	1.08696	1.48046	1.59442	0.677371	1	Enriched in Microbiome-associated
Hydroxybenzoic acids	3	2	1.72414	1.08696	1.48046	1.59442	0.677371	1	Enriched in Microbiome-associated
Dipeptides	7	5	4.02299	2.71739	1.44201	1.4989	0.565487	1	Enriched in Microbiome-associated
Glycerophosphocholines	7	5	4.02299	2.71739	1.44201	1.4989	0.565487	1	Enriched in Microbiome-associated
Xanthines	7	5	4.02299	2.71739	1.44201	1.4989	0.565487	1	Enriched in Microbiome-associated
C24 bile acids	8	6	4.5977	3.26087	1.38285	1.42829	0.591636	1	Enriched in Microbiome-associated
Fatty acid esters	3	3	1.72414	1.63043	1.05747	1.05834	1	1	Enriched in Microbiome-associated
Dicarboxylic acids	6	7	3.44828	3.80435	0.916475	0.903327	1	1	Enriched in Non-microbiome-associated
Acyl carnitines	9	11	5.17241	5.97826	0.873563	0.858218	0.820157	1	Enriched in Non-microbiome-associated
Amino acids	29	39	16.6667	21.1957	0.789757	0.744208	0.284445	1	Enriched in Non-microbiome-associated
Pyrimidine ribonucleosides	2	3	1.14943	1.63043	0.755337	0.702238	1	1	Enriched in Non-microbiome-associated
Hydroxy FA	5	8	2.87356	4.34783	0.684246	0.651659	0.57591	1	Enriched in Non-microbiome-associated
TCA acids	2	4	1.14943	2.17391	0.587484	0.524169	0.685597	1	Enriched in Non-microbiome-associated
Saturated FA	3	6	1.72414	3.26087	0.569408	0.521385	0.503805	1	Enriched in Non-microbiome-associated
Unsaturated FA	5	12	2.87356	6.52174	0.465287	0.425025	0.136571	1	Enriched in Non-microbiome-associated
