## Supplementary material for "HuMMANet: A Harmonized Cross-Study Resource for Integrative Analysis of Human Gut Microbiome–Metabolome Associations": Table S15

### Sheet: Title
					Table S15. HACK-positive and HACK-negative microbiome-associated metabolites. Lists of metabolites classified according to the correlation between their metabolite–taxon Association-Score profiles and corresponding HACK scores. Metabolites are organized into four groups: Fecal_Positive, HACK-positive fecal metabolites; Fecal_Negative, HACK-negative fecal metabolites; Serum_Positive, HACK-positive…

### Sheet: Fecal_Positive
Fecal HACK Positive Metabolites
(-)-Stercobilin
1H-Indole-3-propanoic acid
2-hydroxyhexadecanoate
20.13_butanoic acid
3-methyladipate/pimelate
3-Phenylpropionate
30.08_Heptanoic acid
4-hydroxybenzaldehyde
4-Imidazoleacrylic acid
7-dhca
ascorbate
azelaic acid
Decanedioic acid
dodecanedioate
Glutarate
guanine
LCA
niacin
Octanedioic acid
pyridoxamine
pyridoxine
thiamin (Vitamin B1)
thymidine
undecanedioate (C11-DC)
xanthosine

### Sheet: Fecal_Negative
Fecal HACK Negative Metabolites
()12,13-DiHOME
(±)-Myristoylcarnitine
(R)-Butyrylcarnitine
(S)-3-Hydroxybutyric acid
1-(9Z,12Z-Octadecadienoyl-2-hydroxy-sn-glycero-3-phosphocholine
1-linolenoyl-GPC (18:3)
1-methylnicotinamide
1,5-Diaminopentane
16.89_propanoic acid
2-hydroxybutanoic acid
2-Oxoglutarate
2-Phenylethylamine
3-Phenyllactate
3-ureidopropionate
4-Aminobutyrate
4-guanidinobutanoate
4-imidazoleacetate
5-Aminopentanoate
7-methylguanine
ADMA
agmatine
Ala
Arg
beta-Ala
betaine
bilirubin
C18:2 carnitine
C3-DC-CH3 carnitine
CA
CDCA
choline
creatine
creatinine
cystine
cytosin
D-(-)-Quinic acid
D-Gluconic acid
DL-Lysine
DL-METHIONINE
GCA
Gln
Gly
glycoursodeoxycholate
His
hydroxyproline
hyodeoxycholate/ursodeoxycholate
I(-)
indole-3-lactate
L-valine
linoleoyl ethanolamide
N-6-Trimethyllysine
N-acetylneuraminate
N-acetylputrescine
N-acetylspermidine
N-oleoylethanolamine
phytosphingosine
putrescine
sarcosine
spermidine
taurine
taurochenodeoxycholate
taurocholate
taurohyodeoxycholate
tryptamine
tyramine

### Sheet: Serum_Positive
Serum HACK Positive Metabolites
(-)-Stercobilin
1-(1-enyl-palmitoyl)-2-oleoyl-GPC (P-16:0/18:1)
1-(1-enyl-palmitoyl)-GPC (P-16:0)
1-linoleoyl-GPC (18:2)
1-Methyl-xanthine
1-methylnicotinamide
1-methylurate
1,3-dimethylurate
1,5-Anhydro-D-glucitol
1,7-Dimethylxanthine
10-undecenoate (11:1n1)
13-docosenoate
1H-Indole-3-carboxaldehyde
1H-Indole-3-propanoic acid
2-aminophenol sulfate
2-Furanpropanoic acid, 3-carboxy-4-methyl-5-propyl-
2-Methylsuccinic Acid
2,5-Dihydroxybenzoate
3-carboxy-4-methyl-5-pentyl-2-furanpropanoic acid
3-methylglutarylcarnitine
3-methylxanthine
3-Phenylpropionate
30.08_Heptanoic acid
4-ethylphenyl sulfate
5-acetylamino-6-formylamino-3-methyluracil
ACar 20:1
ACar 26:1
arabitol/xylitol
bilirubin
C10 carnitine
catechol
catechol sulfate
cis-5,8,11,14,17-Eicosapentaenoic acid
dehydroepiandrosterone sulfate
DHA
dodecanedioate
ergothioneine
erythronate/threonate
gamma-glutamylglutamine
GLCA-3S
glycerate
guaiacol sulfate
Guanidineacetic Acid
hippurate
isobutyrylglycine
Methylcysteine
N-6-Trimethyllysine
oxalate
p-cresol sulfate
perfluorooctanesulfonate (PFOS)
phenylpyruvate
pregnanediol-3-glucuronide
Salicyluric beta-D-glucuronide
SM 34:1;3O
taurine
taurolithocholate 3-sulfate
trigonelline
xanthurenate

### Sheet: Serum_Negative
Serum HACK Negative Metabolites
(S)-(+)-2-Hydroxy-3-methylbutyric acid
1-methyl-4-imidazoleacetate
1-methyladenosine
2-piperidinone
2,3-Pyridinedicarboxylate
3-(3-hydroxyphenyl)propanoic acid
4-acetamidobutanoate
4-acetamidophenol
5,6-dihydrouridine
5'-Deoxy-5'-methylthioadenosine
7-alpha-hydroxy-3-oxo-4-cholestenoate (7-Hoca)
acetylalanine
Ala
Beta-Citryl-glutamic acid
C3 carnitine
carboxyethyl-GABA
CDCA
DL-Leucine
dopamine 3-O-sulfate
erythronate
FFA C14:0
gamma-glutamyltyrosine
GCDCA-3S
Glu
Glutarate
glycoursodeoxycholate
hyodeoxycholate/ursodeoxycholate
I(-)
imidazole propionate
lactose/sucrose/trehalose
N-acetylthreonine
N2,N2-dimethylguanosine
orotidine
phenol sulfate
pro-hydroxy-pro
propionylglycine
pyruvate
ribitol
