## Supplementary material for "HuMMANet: A Harmonized Cross-Study Resource for Integrative Analysis of Human Gut Microbiome–Metabolome Associations": Table S17

### Sheet: Title
				Table S17. Microbial species associated with microbiome-associated and non-microbiome-associated metabolites. Microbial species associated with serum and fecal metabolites based on experimentally reported microbial monoculture annotations from GNPS-derived datasets and curated microbe–metabolite associations from MiMeDB-2.0. The table lists the original metabolite name, metabolite category, and c…

### Sheet: Sheet1
Original Name	Category	Species
(+/-)-Tryptophan	Microbiome-associated serum metabolites	Actinomyces odontolyticus, Bacteroides cellulosilyticus, Bacteroides dorei, Bacteroides fragilis, Bacteroides ovatus, Bifidobacterium bifidum, Bifidobacterium catenulatum, Bifidobacterium dentium, Bifidobacterium longum, Bifidobacterium pseudocatenulatum, Clostridium clostridioforme, Eggerthella lenta, Fusicatenibacter saccharivorans, Klebsiella pneumoniae, Lactococcus lactis, Paraprevotella xyla…
1,7-Dimethylxanthine	Microbiome-associated serum metabolites	Bifidobacterium longum, Eggerthella lenta
1,7-dimethylurate	Microbiome-associated serum metabolites	Bacteroides fragilis
1-methylurate	Microbiome-associated serum metabolites	Bacteroides cellulosilyticus
1-myristoyl-2-arachidonoyl-GPC (14:0/20:4)	Microbiome-associated serum metabolites	Bacteroides eggerthii
1-palmitoyl-2-palmitoleoyl-GPC (16:0/16:1)	Microbiome-associated serum metabolites	Bacteroides eggerthii
1-palmitoyl-2-stearoyl-GPC (16:0/18:0)	Microbiome-associated serum metabolites	Bacteroides eggerthii
1-stearoyl-2-docosahexaenoyl-GPC (18:0/22:6)	Microbiome-associated serum metabolites	Bacteroides eggerthii
1-stearoyl-2-linoleoyl-GPC (18:0/18:2)	Microbiome-associated serum metabolites	Bacteroides eggerthii, Bifidobacterium longum
2,3-Pyridinedicarboxylate	Microbiome-associated serum metabolites	Bifidobacterium catenulatum, Bifidobacterium longum
2-(1H-indol-3-yl)acetic acid	Microbiome-associated serum metabolites	Bifidobacterium longum, Veillonella atypica
3-Aminoisobutanoic acid	Microbiome-associated serum metabolites	Bifidobacterium dentium
3-Carboxypropyl trimethylammonium	Microbiome-associated serum metabolites	Bifidobacterium longum, Dorea formicigenerans
3-Methyl-L-histidine	Microbiome-associated serum metabolites	Bifidobacterium longum, Eggerthella lenta
3-ureidopropionate	Microbiome-associated serum metabolites	Bacteroides fragilis, Bacteroides massiliensis, Klebsiella pneumoniae
4-Hydroxy-3-methoxymandelate	Microbiome-associated serum metabolites	Prevotella stercorea, Veillonella atypica
5'-Deoxy-5'-methylthioadenosine	Microbiome-associated serum metabolites	Bifidobacterium longum, Eggerthella lenta, Klebsiella pneumoniae, Veillonella parvula
CDCA	Microbiome-associated serum metabolites	Actinomyces odontolyticus, Bacteroides massiliensis, Clostridium clostridioforme, Collinsella aerofaciens, Faecalibacterium prausnitzii, Fusicatenibacter saccharivorans, Parabacteroides distasonis, Paraprevotella clara, Paraprevotella xylaniphila, Prevotella copri, Prevotella stercorea
Cys-Gly	Microbiome-associated serum metabolites	Bifidobacterium longum
D-(+)-Mannose	Microbiome-associated serum metabolites	Bifidobacterium longum
DL-Leucine	Microbiome-associated serum metabolites	Bifidobacterium bifidum, Bifidobacterium dentium, Bifidobacterium longum
Deoxycholic acid glycine conjugate	Microbiome-associated serum metabolites	Bifidobacterium longum, Collinsella aerofaciens, Parabacteroides distasonis
FFA C18:0	Microbiome-associated serum metabolites	Bacteroides fragilis, Bifidobacterium longum, Veillonella parvula
Glu	Microbiome-associated serum metabolites	Bifidobacterium bifidum, Bifidobacterium catenulatum, Bifidobacterium longum, Bifidobacterium pseudocatenulatum, Klebsiella pneumoniae, Lactococcus lactis
I(-)	Microbiome-associated serum metabolites	Bacteroides eggerthii
N-Acetyaspartic acid	Microbiome-associated serum metabolites	Bacteroides fragilis, Bifidobacterium adolescentis, Bifidobacterium longum, Veillonella parvula
aconitate [cis or trans]	Microbiome-associated serum metabolites	Bacteroides dorei, Bifidobacterium bifidum, Bifidobacterium catenulatum, Bifidobacterium longum, Bifidobacterium pseudocatenulatum, Parabacteroides goldsteinii, Streptococcus salivarius
alpha-D-Glucose	Microbiome-associated serum metabolites	Bifidobacterium longum, Klebsiella pneumoniae
betaine	Microbiome-associated serum metabolites	Bifidobacterium longum
chenodeoxycholate/deoxycholate	Microbiome-associated serum metabolites	Actinomyces odontolyticus, Bacteroides massiliensis, Clostridium clostridioforme, Collinsella aerofaciens, Faecalibacterium prausnitzii, Fusicatenibacter saccharivorans, Parabacteroides distasonis, Paraprevotella clara, Paraprevotella xylaniphila, Prevotella copri, Prevotella stercorea
kynurenine	Microbiome-associated serum metabolites	Bacteroides fragilis, Blautia obeum, Clostridium bolteae, Clostridium innocuum
succinate	Microbiome-associated serum metabolites	Bifidobacterium bifidum
taurine	Microbiome-associated serum metabolites	Bacteroides dorei, Bacteroides fragilis, Bifidobacterium adolescentis, Bifidobacterium longum, Blautia obeum, Clostridium clostridioforme, Collinsella aerofaciens, Faecalibacterium prausnitzii, Fusicatenibacter saccharivorans, Parabacteroides distasonis, Paraprevotella clara, Paraprevotella xylaniphila, Prevotella copri
xanthurenate	Microbiome-associated serum metabolites	Eggerthella lenta
1,2-dipalmitoyl-GPC (16:0/16:0)	Non-microbiome-associated serum metabolites	Bacteroides eggerthii, Bacteroides fragilis, Bifidobacterium longum, Parabacteroides johnsonii
1-Methyl-L-histidine	Non-microbiome-associated serum metabolites	Bifidobacterium longum, Eggerthella lenta
1-myristoyl-2-palmitoyl-GPC (14:0/16:0)	Non-microbiome-associated serum metabolites	Bacteroides eggerthii
1-palmitoyl-2-linoleoyl-GPC (16:0/18:2)	Non-microbiome-associated serum metabolites	Bacteroides eggerthii
1-palmitoyl-2-oleoyl-GPC (16:0/18:1)	Non-microbiome-associated serum metabolites	Bacteroides eggerthii, Bacteroides fragilis
1-stearoyl-2-arachidonoyl-GPC (18:0/20:4)	Non-microbiome-associated serum metabolites	Bacteroides eggerthii
2-hydroxybutyrate/2-hydroxyisobutyrate	Non-microbiome-associated serum metabolites	Dorea formicigenerans
4-Imidazoleacrylic acid	Non-microbiome-associated serum metabolites	Eggerthella lenta
4-hydroxyphenylpyruvate	Non-microbiome-associated serum metabolites	Bifidobacterium longum
5-Oxo-L-Proline	Non-microbiome-associated serum metabolites	Bifidobacterium longum
9Z,12Z-Linoleic acid	Non-microbiome-associated serum metabolites	Bacteroides cellulosilyticus, Bacteroides eggerthii, Bacteroides fragilis, Bacteroides ovatus, Clostridium aldenense, Clostridium symbiosum, Parabacteroides johnsonii
Arg	Non-microbiome-associated serum metabolites	Bacteroides cellulosilyticus, Bacteroides dorei, Bacteroides fragilis, Bacteroides ovatus, Bifidobacterium adolescentis, Bifidobacterium bifidum, Bifidobacterium catenulatum, Bifidobacterium longum, Blautia obeum, Clostridium bolteae, Faecalibacterium prausnitzii, Fusicatenibacter saccharivorans, Parabacteroides merdae, Prevotella stercorea, Ruminococcus gnavus, Veillonella atypica, Veillonella p…
CA	Non-microbiome-associated serum metabolites	Bacteroides cellulosilyticus, Bacteroides dorei, Bacteroides eggerthii, Bacteroides fragilis, Bacteroides massiliensis, Bacteroides ovatus, Bifidobacterium adolescentis, Bifidobacterium longum, Clostridium aldenense, Clostridium symbiosum, Collinsella aerofaciens, Dorea formicigenerans, Faecalibacterium prausnitzii, Fusicatenibacter saccharivorans, Parabacteroides distasonis, Parabacteroides gold…
D-Sphingosine	Non-microbiome-associated serum metabolites	Bifidobacterium longum, Parabacteroides goldsteinii
D-erythro-Dihydrosphingosine	Non-microbiome-associated serum metabolites	Bacteroides fragilis
DL-METHIONINE	Non-microbiome-associated serum metabolites	Bifidobacterium bifidum, Bifidobacterium catenulatum, Bifidobacterium dentium, Bifidobacterium longum
GCA	Non-microbiome-associated serum metabolites	Bacteroides dorei, Bacteroides eggerthii, Bacteroides fragilis, Bacteroides ovatus, Bifidobacterium adolescentis, Bifidobacterium longum, Clostridium aldenense, Clostridium symbiosum, Parabacteroides goldsteinii, Parabacteroides johnsonii, Parabacteroides merdae, Veillonella parvula
Gln	Non-microbiome-associated serum metabolites	Bifidobacterium longum
His	Non-microbiome-associated serum metabolites	Bacteroides fragilis, Bifidobacterium longum, Eggerthella lenta
L-(-)-Phenylalanine.1	Non-microbiome-associated serum metabolites	Actinomyces odontolyticus, Bacteroides cellulosilyticus, Bacteroides dorei, Bacteroides eggerthii, Bacteroides fragilis, Bacteroides ovatus, Bifidobacterium adolescentis, Bifidobacterium bifidum, Bifidobacterium catenulatum, Bifidobacterium dentium, Bifidobacterium longum, Bifidobacterium pseudocatenulatum, Blautia obeum, Clostridium aldenense, Clostridium bolteae, Clostridium clostridioforme, Cl…
L-malic acid	Non-microbiome-associated serum metabolites	Bifidobacterium adolescentis, Bifidobacterium catenulatum, Bifidobacterium dentium, Bifidobacterium longum, Bifidobacterium pseudocatenulatum
L-tyrosine	Non-microbiome-associated serum metabolites	Bacteroides fragilis, Bacteroides massiliensis, Bifidobacterium bifidum, Bifidobacterium longum, Fusicatenibacter saccharivorans, Klebsiella pneumoniae, Parabacteroides merdae, Prevotella stercorea, Streptococcus salivarius, Veillonella atypica
caffeine	Non-microbiome-associated serum metabolites	Bacteroides fragilis, Bifidobacterium longum, Eggerthella lenta, Klebsiella pneumoniae, Parabacteroides johnsonii, Veillonella parvula
choline phosphate	Non-microbiome-associated serum metabolites	Bifidobacterium longum, Parabacteroides merdae, Rothia mucilaginosa, Veillonella atypica
citrate	Non-microbiome-associated serum metabolites	Bifidobacterium bifidum, Bifidobacterium dentium, Bifidobacterium pseudocatenulatum, Klebsiella pneumoniae, Veillonella atypica
citrulline	Non-microbiome-associated serum metabolites	Actinomyces odontolyticus, Bifidobacterium pseudocatenulatum, Klebsiella pneumoniae, Streptococcus vestibularis, Veillonella atypica
cortisone	Non-microbiome-associated serum metabolites	Bacteroides fragilis, Bacteroides ovatus, Bifidobacterium adolescentis, Bifidobacterium longum, Blautia obeum, Clostridium innocuum, Collinsella aerofaciens, Lactococcus lactis, Paraprevotella clara, Veillonella atypica
glycochenodeoxycholate	Non-microbiome-associated serum metabolites	Bacteroides cellulosilyticus, Parabacteroides merdae, Streptococcus vestibularis
hypoxanthine	Non-microbiome-associated serum metabolites	Bacteroides cellulosilyticus, Bacteroides fragilis, Clostridium symbiosum, Eggerthella lenta
inosine	Non-microbiome-associated serum metabolites	Bacteroides dorei, Bacteroides fragilis, Bacteroides massiliensis, Bacteroides ovatus, Bifidobacterium longum, Clostridium symbiosum, Collinsella aerofaciens, Dorea formicigenerans, Eggerthella lenta, Faecalibacterium prausnitzii, Fusicatenibacter saccharivorans, Klebsiella pneumoniae, Lactococcus lactis, Parabacteroides distasonis, Parabacteroides goldsteinii, Paraprevotella xylaniphila, Prevote…
o-Hydroxybenzoate	Non-microbiome-associated serum metabolites	Bacteroides ovatus
spermidine	Non-microbiome-associated serum metabolites	Bacteroides cellulosilyticus, Bacteroides fragilis, Eggerthella lenta, Paraprevotella clara
taurocholate	Non-microbiome-associated serum metabolites	Bacteroides cellulosilyticus, Bacteroides dorei, Bacteroides fragilis, Parabacteroides goldsteinii, Parabacteroides johnsonii, Parabacteroides merdae
theophylline	Non-microbiome-associated serum metabolites	Bacteroides cellulosilyticus, Bifidobacterium longum, Eggerthella lenta, Parabacteroides goldsteinii
urate	Non-microbiome-associated serum metabolites	Klebsiella pneumoniae
uridine	Non-microbiome-associated serum metabolites	Clostridium clostridioforme, Eggerthella lenta
xanthine	Non-microbiome-associated serum metabolites	Bacteroides fragilis
2-hydroxybutanoic acid	Microbiome-associated fecal metabolites	Dorea formicigenerans
3-ureidopropionate	Microbiome-associated fecal metabolites	Bacteroides fragilis, Bacteroides massiliensis, Klebsiella pneumoniae
4-Imidazoleacrylic acid	Microbiome-associated fecal metabolites	Eggerthella lenta
Arg	Microbiome-associated fecal metabolites	Bacteroides cellulosilyticus, Bacteroides dorei, Bacteroides fragilis, Bacteroides ovatus, Bifidobacterium adolescentis, Bifidobacterium bifidum, Bifidobacterium catenulatum, Bifidobacterium longum, Blautia obeum, Clostridium bolteae, Faecalibacterium prausnitzii, Fusicatenibacter saccharivorans, Parabacteroides merdae, Prevotella stercorea, Ruminococcus gnavus, Veillonella atypica, Veillonella p…
CA	Microbiome-associated fecal metabolites	Bacteroides cellulosilyticus, Bacteroides dorei, Bacteroides eggerthii, Bacteroides fragilis, Bacteroides massiliensis, Bacteroides ovatus, Bifidobacterium adolescentis, Bifidobacterium longum, Clostridium aldenense, Clostridium symbiosum, Collinsella aerofaciens, Dorea formicigenerans, Faecalibacterium prausnitzii, Fusicatenibacter saccharivorans, Parabacteroides distasonis, Parabacteroides gold…
CDCA	Microbiome-associated fecal metabolites	Actinomyces odontolyticus, Bacteroides massiliensis, Clostridium clostridioforme, Collinsella aerofaciens, Faecalibacterium prausnitzii, Fusicatenibacter saccharivorans, Parabacteroides distasonis, Paraprevotella clara, Paraprevotella xylaniphila, Prevotella copri, Prevotella stercorea
DL-METHIONINE	Microbiome-associated fecal metabolites	Bifidobacterium bifidum, Bifidobacterium catenulatum, Bifidobacterium dentium, Bifidobacterium longum
GCA	Microbiome-associated fecal metabolites	Bacteroides dorei, Bacteroides eggerthii, Bacteroides fragilis, Bacteroides ovatus, Bifidobacterium adolescentis, Bifidobacterium longum, Clostridium aldenense, Clostridium symbiosum, Parabacteroides goldsteinii, Parabacteroides johnsonii, Parabacteroides merdae, Veillonella parvula
Gln	Microbiome-associated fecal metabolites	Bifidobacterium longum
Glu	Microbiome-associated fecal metabolites	Bifidobacterium bifidum, Bifidobacterium catenulatum, Bifidobacterium longum, Bifidobacterium pseudocatenulatum, Klebsiella pneumoniae, Lactococcus lactis
His	Microbiome-associated fecal metabolites	Bacteroides fragilis, Bifidobacterium longum, Eggerthella lenta
I(-)	Microbiome-associated fecal metabolites	Bacteroides eggerthii
L-Saccharopine	Microbiome-associated fecal metabolites	Bifidobacterium catenulatum, Bifidobacterium longum
L-malic acid	Microbiome-associated fecal metabolites	Bifidobacterium adolescentis, Bifidobacterium catenulatum, Bifidobacterium dentium, Bifidobacterium longum, Bifidobacterium pseudocatenulatum
adenosine	Microbiome-associated fecal metabolites	Bacteroides eggerthii, Bacteroides fragilis, Bifidobacterium longum, Clostridium aldenense, Parabacteroides merdae, Streptococcus salivarius
ascorbate	Microbiome-associated fecal metabolites	Bifidobacterium longum, Clostridium aldenense
betaine	Microbiome-associated fecal metabolites	Bifidobacterium longum
carnosine	Microbiome-associated fecal metabolites	Bifidobacterium longum, Parabacteroides goldsteinii, Prevotella stercorea, Veillonella atypica
citrulline	Microbiome-associated fecal metabolites	Actinomyces odontolyticus, Bifidobacterium pseudocatenulatum, Klebsiella pneumoniae, Streptococcus vestibularis, Veillonella atypica
guanine	Microbiome-associated fecal metabolites	Bacteroides dorei
hypoxanthine	Microbiome-associated fecal metabolites	Bacteroides cellulosilyticus, Bacteroides fragilis, Clostridium symbiosum, Eggerthella lenta
niacin	Microbiome-associated fecal metabolites	Bacteroides dorei
orotate	Microbiome-associated fecal metabolites	Bifidobacterium longum, Eggerthella lenta
pyridoxine	Microbiome-associated fecal metabolites	Bifidobacterium longum
spermidine	Microbiome-associated fecal metabolites	Bacteroides cellulosilyticus, Bacteroides fragilis, Eggerthella lenta, Paraprevotella clara
taurine	Microbiome-associated fecal metabolites	Bacteroides dorei, Bacteroides fragilis, Bifidobacterium adolescentis, Bifidobacterium longum, Blautia obeum, Clostridium clostridioforme, Collinsella aerofaciens, Faecalibacterium prausnitzii, Fusicatenibacter saccharivorans, Parabacteroides distasonis, Paraprevotella clara, Paraprevotella xylaniphila, Prevotella copri
taurocholate	Microbiome-associated fecal metabolites	Bacteroides cellulosilyticus, Bacteroides dorei, Bacteroides fragilis, Parabacteroides goldsteinii, Parabacteroides johnsonii, Parabacteroides merdae
taurodeoxycholate	Microbiome-associated fecal metabolites	Bacteroides cellulosilyticus, Bacteroides fragilis, Parabacteroides merdae
thiamin (Vitamin B1)	Microbiome-associated fecal metabolites	Bacteroides fragilis, Parabacteroides distasonis
tryptamine	Microbiome-associated fecal metabolites	Bifidobacterium longum, Rothia mucilaginosa, Streptococcus salivarius
tyramine	Microbiome-associated fecal metabolites	Streptococcus salivarius
xanthosine	Microbiome-associated fecal metabolites	Dorea formicigenerans
xanthurenate	Microbiome-associated fecal metabolites	Eggerthella lenta
(+/-)-Tryptophan	Non-microbiome-associated fecal metabolites	Actinomyces odontolyticus, Bacteroides cellulosilyticus, Bacteroides dorei, Bacteroides fragilis, Bacteroides ovatus, Bifidobacterium bifidum, Bifidobacterium catenulatum, Bifidobacterium dentium, Bifidobacterium longum, Bifidobacterium pseudocatenulatum, Clostridium clostridioforme, Eggerthella lenta, Fusicatenibacter saccharivorans, Klebsiella pneumoniae, Lactococcus lactis, Paraprevotella xyla…
(-)-Riboflavin	Non-microbiome-associated fecal metabolites	Bacteroides ovatus, Bifidobacterium longum, Clostridium bolteae, Streptococcus vestibularis
2'-deoxyadenosine	Non-microbiome-associated fecal metabolites	Bifidobacterium longum
2'-deoxyguanosine	Non-microbiome-associated fecal metabolites	Eggerthella lenta
2,3-Pyridinedicarboxylate	Non-microbiome-associated fecal metabolites	Bifidobacterium catenulatum, Bifidobacterium longum
2-(1H-indol-3-yl)acetic acid	Non-microbiome-associated fecal metabolites	Bifidobacterium longum, Veillonella atypica
3-Carboxypropyl trimethylammonium	Non-microbiome-associated fecal metabolites	Bifidobacterium longum, Dorea formicigenerans
3-Methyl-L-histidine	Non-microbiome-associated fecal metabolites	Bifidobacterium longum, Eggerthella lenta
4-hydroxyphenylacetic acid	Non-microbiome-associated fecal metabolites	Bifidobacterium longum
5-HIAA	Non-microbiome-associated fecal metabolites	Bifidobacterium dentium, Parabacteroides distasonis
5-Oxo-L-Proline	Non-microbiome-associated fecal metabolites	Bifidobacterium longum
9Z,12Z-Linoleic acid	Non-microbiome-associated fecal metabolites	Bacteroides cellulosilyticus, Bacteroides eggerthii, Bacteroides fragilis, Bacteroides ovatus, Clostridium aldenense, Clostridium symbiosum, Parabacteroides johnsonii
D-Sphingosine	Non-microbiome-associated fecal metabolites	Bifidobacterium longum, Parabacteroides goldsteinii
D-erythro-Dihydrosphingosine	Non-microbiome-associated fecal metabolites	Bacteroides fragilis
DL-Leucine	Non-microbiome-associated fecal metabolites	Bifidobacterium bifidum, Bifidobacterium dentium, Bifidobacterium longum
Deoxycholic acid glycine conjugate	Non-microbiome-associated fecal metabolites	Bifidobacterium longum, Collinsella aerofaciens, Parabacteroides distasonis
FFA C18:0	Non-microbiome-associated fecal metabolites	Bacteroides fragilis, Bifidobacterium longum, Veillonella parvula
L-(-)-Phenylalanine.1	Non-microbiome-associated fecal metabolites	Actinomyces odontolyticus, Bacteroides cellulosilyticus, Bacteroides dorei, Bacteroides eggerthii, Bacteroides fragilis, Bacteroides ovatus, Bifidobacterium adolescentis, Bifidobacterium bifidum, Bifidobacterium catenulatum, Bifidobacterium dentium, Bifidobacterium longum, Bifidobacterium pseudocatenulatum, Blautia obeum, Clostridium aldenense, Clostridium bolteae, Clostridium clostridioforme, Cl…
L-tyrosine	Non-microbiome-associated fecal metabolites	Bacteroides fragilis, Bacteroides massiliensis, Bifidobacterium bifidum, Bifidobacterium longum, Fusicatenibacter saccharivorans, Klebsiella pneumoniae, Parabacteroides merdae, Prevotella stercorea, Streptococcus salivarius, Veillonella atypica
N-Acetyaspartic acid	Non-microbiome-associated fecal metabolites	Bacteroides fragilis, Bifidobacterium adolescentis, Bifidobacterium longum, Veillonella parvula
adenine	Non-microbiome-associated fecal metabolites	Bifidobacterium longum, Clostridium symbiosum
alpha-D-Glucose	Non-microbiome-associated fecal metabolites	Bifidobacterium longum, Klebsiella pneumoniae
alpha-glycerophosphate	Non-microbiome-associated fecal metabolites	Bacteroides dorei, Bacteroides fragilis, Dorea formicigenerans, Veillonella dispar, Veillonella parvula
anserine	Non-microbiome-associated fecal metabolites	Bifidobacterium adolescentis, Clostridium bolteae, Lactococcus lactis, Veillonella parvula
caffeine	Non-microbiome-associated fecal metabolites	Bacteroides fragilis, Bifidobacterium longum, Eggerthella lenta, Klebsiella pneumoniae, Parabacteroides johnsonii, Veillonella parvula
chenodeoxycholate/deoxycholate	Non-microbiome-associated fecal metabolites	Actinomyces odontolyticus, Bacteroides massiliensis, Clostridium clostridioforme, Collinsella aerofaciens, Faecalibacterium prausnitzii, Fusicatenibacter saccharivorans, Parabacteroides distasonis, Paraprevotella clara, Paraprevotella xylaniphila, Prevotella copri, Prevotella stercorea
choline phosphate	Non-microbiome-associated fecal metabolites	Bifidobacterium longum, Parabacteroides merdae, Rothia mucilaginosa, Veillonella atypica
citrate	Non-microbiome-associated fecal metabolites	Bifidobacterium bifidum, Bifidobacterium dentium, Bifidobacterium pseudocatenulatum, Klebsiella pneumoniae, Veillonella atypica
guanosine	Non-microbiome-associated fecal metabolites	Bacteroides eggerthii, Bacteroides fragilis, Bifidobacterium longum, Eggerthella lenta, Klebsiella pneumoniae
inosine	Non-microbiome-associated fecal metabolites	Bacteroides dorei, Bacteroides fragilis, Bacteroides massiliensis, Bacteroides ovatus, Bifidobacterium longum, Clostridium symbiosum, Collinsella aerofaciens, Dorea formicigenerans, Eggerthella lenta, Faecalibacterium prausnitzii, Fusicatenibacter saccharivorans, Klebsiella pneumoniae, Lactococcus lactis, Parabacteroides distasonis, Parabacteroides goldsteinii, Paraprevotella xylaniphila, Prevote…
o-Hydroxybenzoate	Non-microbiome-associated fecal metabolites	Bacteroides ovatus
succinate	Non-microbiome-associated fecal metabolites	Bifidobacterium bifidum
urate	Non-microbiome-associated fecal metabolites	Klebsiella pneumoniae
uridine	Non-microbiome-associated fecal metabolites	Clostridium clostridioforme, Eggerthella lenta
xanthine	Non-microbiome-associated fecal metabolites	Bacteroides fragilis
